# Lipid Peroxidation and Type I Interferon Coupling Fuels Pathogenic Macrophage Activation Causing Tuberculosis Susceptibility

**DOI:** 10.1101/2024.03.05.583602

**Authors:** Shivraj M. Yabaji, Vadim Zhernovkov, Prasanna Babu Araveti, Suruchi Lata, Oleksii S. Rukhlenko, Salam Al Abdullatif, Arthur Vanvalkenburg, Yuriy Alekseev, Qicheng Ma, Gargi Dayama, Nelson C. Lau, W. Evan Johnson, William R. Bishai, Nicholas A. Crossland, Joshua D. Campbell, Boris N. Kholodenko, Alexander A. Gimelbrant, Lester Kobzik, Igor Kramnik

## Abstract

A quarter of human population is infected with Mycobacterium tuberculosis, but less than 10% of those infected develop pulmonary TB. We developed a genetically defined sst1-susceptible mouse model that uniquely reproduces a defining feature of human TB: the development of necrotic lung granulomas and determined that the sst1-susceptible phenotype was driven by the aberrant macrophage activation. This study demonstrates that the aberrant response of the sst1-susceptible macrophages to prolonged stimulation with TNF is primarily driven by conflicting Myc and antioxidant response pathways leading to a coordinated failure 1) to properly sequester intracellular iron and 2) to activate ferroptosis inhibitor enzymes. Consequently, iron-mediated lipid peroxidation fueled *Ifn*β superinduction and sustained the Type I Interferon (IFN-I) pathway hyperactivity that locked the sst1-susceptible macrophages in a state of unresolving stress and compromised their resistance to Mtb. The accumulation of the aberrantly activated, stressed, macrophages within granuloma microenvironment led to the local failure of anti-tuberculosis immunity and tissue necrosis. The upregulation of Myc pathway in peripheral blood cells of human TB patients was significantly associated with poor outcomes of TB treatment. Thus, Myc dysregulation in activated macrophages results in an aberrant macrophage activation and represents a novel target for host-directed TB therapies.
