## Supplementary material for "Lipid Peroxidation and Type I Interferon Coupling Fuels Pathogenic Macrophage Activation Causing Tuberculosis Susceptibility": SupplTable 9

### Sheet: SupplTable 9 myc_up_genes_diffe
	logFC	AveExpr	t	P.Value	adj.P.Val	B
HK2	-0.684392	4.8088	-3.97957	0.000248798	0.020039	0.44754
KRAS	-0.624068	4.03113	-3.68381	0.000614652	0.0297411	-0.363651
MRTO4	0.380927	3.13756	3.40997	0.001382	0.0425169	-1.08612
KIF2A	-0.503721	3.49637	-3.26082	0.00212237	0.0522763	-1.46651
CDK4	0.452553	3.82545	3.23691	0.00227149	0.054246	-1.52655
EXOSC5	0.451382	3.21951	3.09012	0.00342759	0.0651865	-1.88931
RRP9	0.463911	3.19107	2.97861	0.00465465	0.0751926	-2.1578
SRM	0.48171	4.4003	2.96342	0.00485051	0.0771069	-2.19387
NAXE	0.480905	4.39547	2.89253	0.00587105	0.0844292	-2.36065
METTL1	0.369753	1.1818	2.7083	0.00953154	0.107578	-2.78127
PNPT1	-0.463236	2.17039	-2.70427	0.00963113	0.10823	-2.79025
PES1	0.36455	4.76356	2.62727	0.0117303	0.118953	-2.96014
ALG3	0.385389	4.00036	2.60716	0.0123435	0.121958	-3.00392
FARSB	0.298777	3.17942	2.57811	0.0132817	0.126796	-3.06676
PHB	0.30739	4.23045	2.46567	0.0175577	0.14687	-3.30506
FARSA	0.363272	4.82587	2.43555	0.0188979	0.152222	-3.36755
TWNK	0.304264	2.47149	2.39919	0.0206385	0.159642	-3.44221
BCS1L	0.326438	3.38288	2.35015	0.0232146	0.169688	-3.54155
UTP14A	0.224041	3.18915	2.26419	0.0284343	0.18909	-3.71189
IMP4	0.234434	4.45196	2.05408	0.0458093	0.240328	-4.10691
ATIC	0.222044	4.11113	1.89125	0.0650444	0.286058	-4.39131
DHODH	0.196289	2.35753	1.82274	0.0749972	0.306878	-4.50506
FLAD1	0.237389	4.43041	1.82137	0.0752076	0.307134	-4.50729
UTP4	0.192831	3.31861	1.80568	0.0776656	0.311991	-4.53282
PFKM	0.222175	2.70967	1.80258	0.0781603	0.31328	-4.53785
DDX18	-0.204656	4.39483	-1.79177	0.079901	0.315695	-4.5553
SLC29A2	0.354846	1.68748	1.74939	0.0870482	0.329105	-4.62286
SPPL2B	0.260088	5.17972	1.74878	0.0871536	0.329186	-4.62381
NOP56	0.258536	5.71915	1.74647	0.0875592	0.329903	-4.62746
NSUN5	0.22941	4.87885	1.70717	0.0946895	0.342986	-4.68876
NOP16	0.178807	1.96686	1.66328	0.103212	0.358116	-4.75577
DNAJC5	-0.186881	7.32149	-1.6312	0.109834	0.367833	-4.80379
NOLC1	-0.169648	4.35948	-1.61637	0.11301	0.37329	-4.82571
RABEPK	0.206724	3.4146	1.5483	0.128561	0.39754	-4.92404
AIMP2	0.209975	2.15011	1.47656	0.146763	0.424774	-5.02357
NOP2	-0.198173	0.423605	-1.33982	0.187036	0.477209	-5.2014
MYBBP1A	0.193613	4.31228	1.31124	0.196433	0.487712	-5.23657
RPP40	-0.205926	-0.74669	-1.26433	0.212626	0.507082	-5.29278
KCNA5	0.272471	-2.76608	1.19589	0.238009	0.536894	-5.37137
HSPD1	-0.129835	4.95586	-1.158	0.252978	0.553261	-5.41312
HSPA1A	-0.20499	6.61566	-1.13714	0.261503	0.562384	-5.43557
NOL6	0.13575	4.28078	1.13194	0.263661	0.564655	-5.4411
BEND3	-0.143537	-1.06235	-1.09577	0.279014	0.580279	-5.47894
MYC	0.134496	4.46756	1.02258	0.311978	0.611065	-5.55196
PMM2	-0.122823	2.05781	-0.988202	0.328342	0.625264	-5.5846
SRMS	0.205274	-2.76768	0.974979	0.334787	0.630666	-5.59687
RCL1	0.0962534	1.69047	0.954076	0.345147	0.640134	-5.61594
HSPA6	-0.127025	8.184	-0.884319	0.381229	0.670795	-5.67672
ARHGAP8	-0.168388	-3.38726	-0.847737	0.401075	0.68661	-5.70681
PA2G4	0.11521	4.83196	0.83892	0.405953	0.69004	-5.71388
GNL3	-0.119727	3.54213	-0.817023	0.418224	0.69938	-5.73113
DUSP2	-0.162019	3.19559	-0.757	0.452999	0.725002	-5.77614
SLC12A8	0.173952	-1.83589	0.738362	0.464131	0.732024	-5.78944
TMEM97	0.0905007	0.293804	0.737706	0.464526	0.732283	-5.7899
SLC19A1	-0.105918	6.83714	-0.732096	0.467909	0.734836	-5.79383
SLC6A8	0.225208	5.19683	0.686192	0.496116	0.756894	-5.82493
SLC6A15	0.116847	-3.63063	0.680561	0.499639	0.759111	-5.82861
NCL	0.0570174	6.99144	0.590219	0.557999	0.796452	-5.88358
GEMIN5	0.059769	2.69943	0.587181	0.56002	0.797934	-5.8853
IPO4	0.0810969	-0.641175	0.572471	0.569854	0.804048	-5.89348
NPM1	-0.072045	4.56766	-0.571497	0.570509	0.804261	-5.89401
EIF2AK1	-0.0690301	6.52608	-0.45885	0.648553	0.847851	-5.94976
SPINK5	0.106419	-3.31071	0.449664	0.655114	0.851664	-5.95377
HOOK2	0.0628977	3.50569	0.434865	0.66574	0.857981	-5.96007
SORD	0.0698101	3.4854	0.421666	0.675278	0.862338	-5.96551
ANAPC1	-0.0498101	2.64282	-0.416255	0.679204	0.864677	-5.96769
ALDH1B1	0.0458168	1.04565	0.386976	0.7006	0.875113	-5.97902
DDX10	-0.0425996	2.0298	-0.381124	0.704906	0.877393	-5.98118
SFXN4	0.0437729	2.28101	0.366258	0.715891	0.883809	-5.98654
MCOLN2	-0.0630586	2.01508	-0.336989	0.737693	0.894791	-5.99646
PCOLCE2	0.104694	-1.85209	0.314816	0.754358	0.903433	-6.00342
PAICS	0.027557	3.24116	0.220266	0.826661	0.935438	-6.02784
UTP20	-0.0180972	1.94631	-0.150013	0.881425	0.957726	-6.0404
ANGEL1	0.0145404	3.20101	0.134884	0.893305	0.962075	-6.04248
NUFIP1	-0.0124771	0.310416	-0.118951	0.905844	0.967432	-6.04443
DKC1	0.00884517	4.04973	0.0991139	0.921488	0.972925	-6.04653
PTRH2	-0.00470875	2.71365	-0.0360704	0.971386	0.989876	-6.05064
